# Oral Bacterial Translocation Promotes Lung Dysbiosis and Infection Risk after Spinal Cord Injury

**DOI:** 10.64898/2026.10.09.758070

**Authors:** Katherine A. Mifflin, Kristina A. Kigerl, Pilar Manrique, Ashley Cyr, Ajay Kumar Medipally, Zhen Guan, Kymberly M. Gowdy, Phillip G. Popovich

## Abstract

Spinal cord injury (SCI) causes systemic pathophysiology that extends beyond the injured spinal cord. Respiratory infections remain a leading cause of death after SCI and can impair neurological recovery, yet the microbial source of these infections remains poorly defined. This study defined the onset and origin of pulmonary dysbiosis after SCI by testing whether commensal bacteria move to the lung from the gut or oral cavity. In a murine model, bacterial culture, 16S rRNA sequencing and source-tracking analyses showed that SCI rapidly increased lung bacterial burden and shifted the pulmonary microbiome toward an oral-like community. Gut-associated bacteria did not measurably reach the lung through lymphatic or vascular routes. Systemic antibiotics commonly used to treat infection failed to reliably reduce post-SCI lung bacterial burden. In contrast, oral and lung-directed antibiotic delivery reduced bacteria linked to post-injury dysbiosis more effectively. These findings identify the oral cavity as a proximal source of lung dysbiosis after SCI, and support route-specific strategies to prevent respiratory infection after SCI.

**One Sentence Summary:** SCI promotes oral, but not gut, bacterial translocation to the lung, revealing a targetable source of post-injury pulmonary dysbiosis.
