## Supplemental Table 2 for "Oral Bacterial Translocation Promotes Lung Dysbiosis and Infection Risk after Spinal Cord Injury"

### Sheet: Sheet1
Supplemental Table S2. 16S rRNA Analysis Reads per Sample
SampleID	Experiment	Tissue	Group	Associated Fig for Analysis	Raw Forward Reads	Reads after DADA2	Reads after Decontam &Filtering	Rarefied Depth	Included or Excluded
12LG	LTF Comparison	Lung	SCI	Fig. 1, 4,5	161168	155444	3955	426 (748 for Fig 1).	Included
13LG	LTF Comparison	Lung	LAM	Fig. 1, 4,5	143725	139021	4783	426 (748 for Fig 1).	Included
14LG	LTF Comparison	Lung	SCI	Fig. 1, 4,5	133900	111646	100967	426 (748 for Fig 1).	Included
15LG	LTF Comparison	Lung	Naive	Fig. 1, 4,5	137811	132018	989	426 (748 for Fig 1).	Included
17LG	LTF Comparison	Lung	SCI	Fig. 1, 4,5	108147	97399	73529	426 (748 for Fig 1).	Included
18LG	LTF Comparison	Lung	SCI	Fig. 1, 4,5	135291	129619	10154	426 (748 for Fig 1).	Included
19LG	LTF Comparison	Lung	SCI	Fig. 1, 4,5	105682	92195	72029	426 (748 for Fig 1).	Included
1LG	LTF Comparison	Lung	LAM	Fig. 1, 4,5	95619	92144	750	426 (748 for Fig 1).	Included
20LG	LTF Comparison	Lung	Naive	Fig. 1, 4,5	149606	146119	1535	426 (748 for Fig 1).	Included
3LG	LTF Comparison	Lung	LAM	Fig. 1, 4,5	141070	138136	2882	426 (748 for Fig 1).	Included
5LG	LTF Comparison	Lung	LAM	Fig. 1, 4,5	169297	163273	989	426 (748 for Fig 1).	Included
6LG	LTF Comparison	Lung	Naive	Fig. 1, 4,5	220034	211349	1410	426 (748 for Fig 1).	Included
7LG	LTF Comparison	Lung	LAM	Fig. 1, 4,5	138546	132604	1357	426 (748 for Fig 1).	Included
8LG	LTF Comparison	Lung	Naive	Fig. 1, 4,5	164232	157482	3440	426 (748 for Fig 1).	Included
9LG	LTF Comparison	Lung	Naive	Fig. 1, 4,5	118196	114422	4481	426 (748 for Fig 1).	Included
BT	LTF Comparison	Tongue	DNA_Blank	Fig. 1,4, 5,Supp. Fig 5.	4909	4251	65	426	Excluded
BTG	LTF Comparison	Tongue	DNA_Blank	Fig. 1,4, 5,Supp. Fig 5.	2078	1563	84	426	Excluded
pBF	LTF Comparison	Fecal	DNA_Blank	Fig. 1,4, 5,Supp. Fig 5.	6269	5806	957	426	Included
PBSL	LTF Comparison	Lung	DNA_Blank	Fig. 1,4, 5,Supp. Fig 5.	4527	4177	1216	426	Excluded
PBSLG	LTF Comparison	Lung	DNA_Blank	Fig. 1,4, 5,Supp. Fig 5.	4704	4389	840	426	Excluded
ps12F	LTF Comparison	Fecal	SCI	Fig. 4, Supp. Fig 5.	146389	130534	129451	426	Included
ps13F	LTF Comparison	Fecal	LAM	Fig. 4, Supp. Fig 5.	153376	125628	124658	426	Included
ps14F	LTF Comparison	Fecal	SCI	Fig. 4, Supp. Fig 5.	96462	79586	78768	426	Included
ps15F	LTF Comparison	Fecal	Naive	Fig. 4, Supp. Fig 5.	153413	129259	128429	426	Included
ps17F	LTF Comparison	Fecal	SCI	Fig. 4, Supp. Fig 5.	131580	114842	113651	426	Included
ps18F	LTF Comparison	Fecal	SCI	Fig. 4, Supp. Fig 5.	157962	139174	137877	426	Included
ps19F	LTF Comparison	Fecal	SCI	Fig. 4, Supp. Fig 5.	146450	125532	124580	426	Included
ps1F	LTF Comparison	Fecal	LAM	Fig. 4, Supp. Fig 5.	119996	106153	104812	426	Included
ps20F	LTF Comparison	Fecal	Naive	Fig. 4, Supp. Fig 5.	224292	186129	184318	426	Included
ps3F	LTF Comparison	Fecal	LAM	Fig. 4, Supp. Fig 5.	142924	123982	122543	426	Included
ps5F	LTF Comparison	Fecal	LAM	Fig. 4, Supp. Fig 5.	137282	114210	112013	426	Included
ps6F	LTF Comparison	Fecal	Naive	Fig. 4, Supp. Fig 5.	135977	116779	115492	426	Included
ps7F	LTF Comparison	Fecal	LAM	Fig. 4, Supp. Fig 5.	116162	98965	98350	426	Included
ps8F	LTF Comparison	Fecal	Naive	Fig. 4, Supp. Fig 5.	126394	108435	107856	426	Included
ps9F	LTF Comparison	Fecal	Naive	Fig. 4, Supp. Fig 5.	118370	101647	100720	426	Included
psBF	LTF Comparison	Fecal	DNA_Blank	Fig. 1,4, 5,Supp. Fig 5.	4896	4536	562	426	Excluded
T12G	LTF Comparison	Tongue	SCI	Fig. 4,5, Supp. Fig 5.	185267	179962	3747	426	Included
T13G	LTF Comparison	Tongue	LAM	Fig. 4,5, Supp. Fig 5.	248616	241912	1646	426	Included
T14G	LTF Comparison	Tongue	SCI	Fig. 4,5, Supp. Fig 5.	73992	66453	63776	426	Included
T15G	LTF Comparison	Tongue	Naive	Fig. 4,5, Supp. Fig 5.	177658	174250	426	426	Included
T17G	LTF Comparison	Tongue	SCI	Fig. 4,5, Supp. Fig 5.	139882	121329	106543	426	Included
T19G	LTF Comparison	Tongue	SCI	Fig. 4,5, Supp. Fig 5.	128497	116121	74956	426	Included
T1G	LTF Comparison	Tongue	LAM	Fig. 4,5, Supp. Fig 5.	243618	237465	3454	426	Included
T20G	LTF Comparison	Tongue	Naive	Fig. 4,5, Supp. Fig 5.	191491	186982	1331	426	Included
T3G	LTF Comparison	Tongue	LAM	Fig. 4,5, Supp. Fig 5.	157155	154098	2163	426	Included
T5G	LTF Comparison	Tongue	LAM	Fig. 4,5, Supp. Fig 5.	209199	204099	1332	426	Included
T6G	LTF Comparison	Tongue	Naive	Fig. 4,5, Supp. Fig 5.	195705	190588	1478	426	Included
T7G	LTF Comparison	Tongue	LAM	Fig. 4,5, Supp. Fig 5.	158002	154154	511	426	Included
T8G	LTF Comparison	Tongue	Naive	Fig. 4,5, Supp. Fig 5.	176856	173139	930	426	Included
GF1L	Housing Comparison	Lung	Wiseman_lung_lam_none	Fig. 1	3612	2400	1604	800	Included
GF2L	Housing Comparison	Lung	GF_lung_lam_none	Fig. 1	9045	8370	8143	800	Included
GF3L	Housing Comparison	Lung	Wiseman_lung_sci_none	Fig. 1	17663	16009	15986	800	Included
GF5L	Housing Comparison	Lung	GF_lung_lam_none	Fig. 1	24081	22186	10294	800	Included
GF6L	Housing Comparison	Lung	Wiseman_lung_sci_none	Fig. 1	21697	19073	18952	800	Included
GF8L	Housing Comparison	Lung	Wiseman_lung_lam_none	Fig. 1	154	26	26	800	Excluded
GF10L	Housing Comparison	Lung	GF_lung_lam_none	Fig. 1	1832	1184	819	800	Included
GF11L	Housing Comparison	Lung	Wiseman_lung_lam_none	Fig. 1	156	16	16	800	Excluded
GF12L	Housing Comparison	Lung	Wiseman_lung_lam_none	Fig. 1	1706	1325	945	800	Included
GF14L	Housing Comparison	Lung	Wiseman_lung_sci_none	Fig. 1	2128	1621	1310	800	Included
GF15L	Housing Comparison	Lung	GF_lung_sci_none	Fig. 1	3325	2899	2721	800	Included
GF16L	Housing Comparison	Lung	GF_lung_sci_none	Fig. 1	23366	21228	21113	800	Included
GF17L	Housing Comparison	Lung	GF_lung_lam_none	Fig. 1	3001	2275	1996	800	Included
GF18L	Housing Comparison	Lung	Wiseman_lung_lam_none	Fig. 1	2021	1324	977	800	Included
GF19L	Housing Comparison	Lung	Wiseman_lung_sci_none	Fig. 1	3573	2193	1974	800	Included
GF20L	Housing Comparison	Lung	GF_lung_sci_none	Fig. 1	4354	3536	3151	800	Included
GF21L	Housing Comparison	Lung	Wiseman_lung_sci_none	Fig. 1	34407	30856	30749	800	Included
GF23L	Housing Comparison	Lung	GF_lung_sci_none	Fig. 1	2437	1586	1397	800	Included
GF24L	Housing Comparison	Lung	GF_lung_lam_none	Fig. 1	9265	1701	1089	800	Included
GF25L	Housing Comparison	Lung	Wiseman_lung_sci_none	Fig. 1	248	67	38	800	Excluded
1L	VancomycinTreatment	Lung	OS_lung_sci_Saline	Fig.7	2353	1526	1122	420	Included
2L	VancomycinTreatment	Lung	Inh_lung_sci_Vanco	Fig.7	2004	977	693	420	Included
3L	VancomycinTreatment	Lung	OS_lung_sci_Saline	Fig.7	2613	2114	1754	420	Included
4L	VancomycinTreatment	Lung	SQ_lung_sci_Vanco	Fig. 6	654	285	222	420	Excluded
5L	VancomycinTreatment	Lung	OS_lung_sci_Saline	Fig.7	1637	744	580	420	Included
6L	VancomycinTreatment	Lung	SQ_lung_sci_Saline	Fig. 6	1420	449	280	420	Excluded
7L	VancomycinTreatment	Lung	Naive_lung_naive_None	none	1955	949	799	420	Included
8L	VancomycinTreatment	Lung	Inh_lung_sci_Saline	Fig.7	2128	1179	968	420	Included
9L	VancomycinTreatment	Lung	SQ_lung_sci_Saline	Fig. 6	2042	1121	895	420	Included
10L	VancomycinTreatment	Lung	Inh_lung_sci_Saline	Fig.7	1617	851	674	420	Included
12L	VancomycinTreatment	Lung	Naive_lung_naive_None	none	1311	764	623	420	Included
13L	VancomycinTreatment	Lung	OS_lung_sci_Vanco	Fig.7	1637	751	491	420	Included
14L	VancomycinTreatment	Lung	Inh_lung_sci_Saline	Fig.7	2696	2097	1600	420	Included
15L	VancomycinTreatment	Lung	Inh_lung_sci_Vanco	Fig. 7	2280	1718	1059	420	Included
16L	VancomycinTreatment	Lung	Naive_lung_naive_None	none	1576	1253	643	420	Included
17L	VancomycinTreatment	Lung	SQ_lung_sci_Vanco	Fig. 6	2415	1630	1027	420	Included
19L	VancomycinTreatment	Lung	OS_lung_sci_Vanco	Fig. 7	1404	948	689	420	Included
20L	VancomycinTreatment	Lung	OS_lung_sci_Vanco	Fig. 7	1821	802	470	420	Included
21L	VancomycinTreatment	Lung	OS_lung_sci_Vanco	Fig. 7	1764	901	638	420	Included
22L	VancomycinTreatment	Lung	SQ_lung_sci_Vanco	Fig. 6	2429	1528	1405	420	Included
23L	VancomycinTreatment	Lung	SQ_lung_sci_Saline	Fig. 6	2410	1670	1131	420	Included
24L	VancomycinTreatment	Lung	SQ_lung_sci_Saline	Fig. 6	2303	943	696	420	Included
25L	VancomycinTreatment	Lung	SQ_lung_sci_Vanco	Fig. 6	1826	854	638	420	Included
27L	VancomycinTreatment	Lung	OS_lung_sci_Saline	Fig. 7	2063	1008	672	420	Included
28L	VancomycinTreatment	Lung	OS_lung_sci_Saline	Fig. 7	2082	1689	1300	420	Included
29L	VancomycinTreatment	Lung	Inh_lung_sci_Vanco	Fig. 7	1986	821	426	420	Included
31L	VancomycinTreatment	Lung	Naive_lung_naive_None	none	1280	741	432	420	Included
32L	VancomycinTreatment	Lung	Inh_lung_sci_Vanco	Fig. 7	1784	1009	546	420	Included
33L	VancomycinTreatment	Lung	Inh_lung_sci_Saline	Fig. 7	3571	2088	1764	420	Included
1T	VancomycinTreatment	Tongue	OS_tongue_sci_Saline	Fig. 7	5149	3598	3085	420	Included
2T	VancomycinTreatment	Tongue	Inh_tongue_sci_Vanco	Fig. 7	4075	2744	2476	420	Included
3T	VancomycinTreatment	Tongue	OS_tongue_sci_Saline	Fig. 7	16588	14574	13854	420	Included
4T	VancomycinTreatment	Tongue	SQ_tongue_sci_Vanco	Fig. 6	6647	4206	3626	420	Included
5T	VancomycinTreatment	Tongue	OS_tongue_sci_Saline	Fig. 7	11877	9809	8594	420	Included
6T	VancomycinTreatment	Tongue	SQ_tongue_sci_Saline	Fig. 6	19158	18121	17341	420	Included
7T	VancomycinTreatment	Tongue	Naive_tongue_naive_None	none	4730	3788	3369	420	Included
8T	VancomycinTreatment	Tongue	Inh_tongue_sci_Saline	Fig. 7	8604	6790	6110	420	Included
9T	VancomycinTreatment	Tongue	SQ_tongue_sci_Saline	Fig. 6	22470	20970	20641	420	Included
10T	VancomycinTreatment	Tongue	Inh_tongue_sci_Saline	Fig. 7	9302	7796	6975	420	Included
12T	VancomycinTreatment	Tongue	Naive_tongue_naive_None	none	1805	1328	862	420	Included
13T	VancomycinTreatment	Tongue	OS_tongue_sci_Vanco	Fig. 7	6054	4310	3739	420	Included
14T	VancomycinTreatment	Tongue	Inh_tongue_sci_Saline	Fig. 7	2130	1486	1310	420	Included
15T	VancomycinTreatment	Tongue	Inh_tongue_sci_Vanco	Fig. 7	6837	5009	4357	420	Included
16T	VancomycinTreatment	Tongue	Naive_tongue_naive_None	none	3803	2417	1844	420	Included
17T	VancomycinTreatment	Tongue	SQ_tongue_sci_Vanco	Fig. 6	17021	15649	14865	420	Included
19T	VancomycinTreatment	Tongue	OS_tongue_sci_Vanco	Fig. 7	4793	3896	3498	420	Included
20T	VancomycinTreatment	Tongue	OS_tongue_sci_Vanco	Fig. 7	4789	3775	2694	420	Included
21T	VancomycinTreatment	Tongue	OS_tongue_sci_Vanco	Fig. 7	2531	1818	1588	420	Included
22T	VancomycinTreatment	Tongue	SQ_tongue_sci_Vanco	Fig. 6	1615	1126	1001	420	Included
23T	VancomycinTreatment	Tongue	SQ_tongue_sci_Saline	Fig. 6	2314	1783	1686	420	Included
24T	VancomycinTreatment	Tongue	SQ_tongue_sci_Saline	Fig. 6	3392	2960	2586	420	Included
25T	VancomycinTreatment	Tongue	SQ_tongue_sci_Vanco	Fig. 6	2577	1992	1687	420	Included
27T	VancomycinTreatment	Tongue	OS_tongue_sci_Saline	Fig. 7	22135	19464	18683	420	Included
28T	VancomycinTreatment	Tongue	OS_tongue_sci_Saline	Fig. 7	11271	6773	5906	420	Included
29T	VancomycinTreatment	Tongue	Inh_tongue_sci_Vanco	Fig. 7	8262	5750	5093	420	Included
31T	VancomycinTreatment	Tongue	Naive_tongue_naive_None	none	9851	7181	6776	420	Included
32T	VancomycinTreatment	Tongue	Inh_tongue_sci_Vanco	Fig. 7	19920	18433	17949	420	Included
33T	VancomycinTreatment	Tongue	Inh_tongue_sci_Saline	Fig. 7	10191	7823	7100	420	Included
NTCL	VancomycinTreatment	Lung	ntc_lung_ntc_ntc	Fig. 6, 7	2763	2440	1170	420	Included
NTCT	VancomycinTreatment	Tongue	ntc_tongue_ntc_ntc	Fig. 6, 7	4588	4311	2654	420	Included
NTCGF	Housing Comparison	Lung	ntc_lung_gfntc_ntc	Fig. 6, 7	2203	1666	1162	420	Included
